# Distinct Subsets of Multi-Lymphoid Progenitors Support Ontogeny-Related Changes in Human Lymphopoiesis

**DOI:** 10.1101/2022.12.12.520060

**Authors:** Seydou Keita, Samuel Diop, Shalva Lekiashvili, Emna Chabaane, Elisabeth Nelson, Marion Strullu, Chloé Arfeuille, Fabien Guimiot, Thomas Domet, Sophie Duchez, Bertrand Evrard, Thomas Darde, Jerome Larghero, Els Verhoeyen, Ana Cumano, Elizabeth A. Macintyre, François Jouen, Michele Goodhardt, David Garrick, Frederic Chalmel, Kutaiba Alhaj Hussen, Bruno Canque

## Abstract

Changes in lymphocyte production patterns occurring across human ontogeny remain poorly defined. In this study, we demonstrate that human lymphopoiesis is supported by three waves of embryonic, fetal, and postnatal multi-lymphoid progenitors (MLPs) differing in CD7 and CD10 expression and their output of CD127^-/+^ early lymphoid progenitors (ELP). Our results reveal that, like the fetal-to-adult switch in erythropoiesis, transition to postnatal life coincides with a shift from multilineage to B lineage-biased lymphopoiesis and an increase in production of CD127^+^ ELPs which persists until puberty. A further developmental transition is observed in elderly individuals where B-cell differentiation bypasses the CD127^+^ compartment and branches directly from CD10^+^ MLPs. Functional analyses indicate that these changes are determined at the level of the hematopoietic stem cell. Besides reconciling controversies about the identity and function of human MLPs, these results may shed light on the causes of age-related differences in the incidence of lymphoblastic leukemia.
