## Supplementary material for "Distinct Subsets of Multi-Lymphoid Progenitors Support Ontogeny-Related Changes in Human Lymphopoiesis": Table S1

### Sheet: GOBiologicalProcess
	Table S1. Gene Ontology (Biological Process) categories enriched (FDR q<0.05) in genes associated with peaks of increasing (left table) or decreasing (right table) accessibility in 10p MLPs relative to HSCs.
	Genes associated with peaks increasing in 10p MLP			Genes associated with peaks decreasing in 10p MLP
	GO Biological Process	-log10(FDR q value)		GO Biological Process	-log10(FDR q value)
	immune response-activating signal transduction	4.32554		negative regulation of transcription, DNA-templated	13.6205
	positive regulation of cell activation	4.0627		negative regulation of transcription from RNA polymerase II promoter	11.2974
	positive regulation of leukocyte activation	3.90356		positive regulation of immune system process	10.2002
	positive regulation of lymphocyte activation	3.43071		regulation of hemopoiesis	9.82421
	immune response-activating cell surface receptor signaling pathway	3.18491		response to wounding	9.3022
	positive regulation of B cell activation	2.65063		regulation of myeloid cell differentiation	8.06033
	peroxisome proliferator activated receptor signaling pathway	1.83456		positive regulation of apoptotic process	7.45198
	negative regulation of ossification	1.44352		positive regulation of programmed cell death	7.30105
	positive regulation of B cell proliferation	1.38913		wound healing	7.16687
	establishment of Golgi localization	1.37064		myeloid cell differentiation	6.78889
	myeloid leukocyte differentiation	1.35662		negative regulation of phosphorylation	6.6897
				regulation of leukocyte differentiation	6.30746
				positive regulation of hemopoiesis	5.97959
				nucleosome organization	5.77639
				regulation of cell-cell adhesion	5.32016
				regulation of leukocyte cell-cell adhesion	4.65165
				regulation of metallopeptidase activity	4.56087
				positive regulation of myeloid cell differentiation	4.55851
				regulation of apoptotic signaling pathway	4.5261
				leukocyte cell-cell adhesion	4.4303
				regulation of epithelial cell differentiation	4.41687
				regulation of T cell activation	4.35628
				regulation of erythrocyte differentiation	4.34924
				hemostasis	4.28002
				single organismal cell-cell adhesion	4.24523
				mast cell activation	4.15976
				blood coagulation	4.06343
				coagulation	4.04849
				leukocyte aggregation	4.0354
				anterior/posterior pattern specification	3.99279
				transmembrane receptor protein serine/threonine kinase signaling pathway	3.95649
				positive regulation of cell-cell adhesion	3.76147
				positive regulation of leukocyte cell-cell adhesion	3.74397
				positive regulation of erythrocyte differentiation	3.63217
				regulation of fat cell differentiation	3.61897
				lymphocyte aggregation	3.57451
				regulation of metalloendopeptidase activity	3.52218
				Fc receptor mediated stimulatory signaling pathway	3.5144
				regulation of myeloid leukocyte differentiation	3.38671
				positive regulation of leukocyte differentiation	3.33096
				leukocyte differentiation	3.32625
				T cell activation	3.2832
				positive regulation of epithelial cell differentiation	3.18522
				positive regulation of T cell activation	3.11696
				regulation of epidermis development	3.09456
				regulation of transmembrane receptor protein serine/threonine kinase signaling pathway	3.05459
				positive regulation of leukocyte activation	2.96237
				ventricular septum development	2.85778
				response to cholesterol	2.84266
				negative regulation of osteoblast differentiation	2.82297
				positive regulation of lymphocyte activation	2.70551
				regulation of lymphocyte differentiation	2.68175
				activin receptor signaling pathway	2.64906
				platelet activation	2.55544
				myeloid leukocyte differentiation	2.40593
				response to sterol	2.36571
				JAK-STAT cascade	2.3412
				regulation of alpha-beta T cell activation	2.32648
				regulation of BMP signaling pathway	2.29079
				regulation of T cell differentiation	2.25654
				negative regulation of cell activation	2.1905
				positive regulation of astrocyte differentiation	2.19107
				histamine secretion	2.12149
				regulation of alpha-beta T cell differentiation	2.03149
				mast cell degranulation	2.00437
				adrenal gland development	1.9919
				placenta development	1.99263
				negative regulation of ossification	1.94793
				regulation of astrocyte differentiation	1.917
				response to transforming growth factor beta	1.90277
				glutamate secretion	1.90277
				negative regulation of oligodendrocyte differentiation	1.86605
				cellular response to transforming growth factor beta stimulus	1.83305
				regulation of viral-induced cytoplasmic pattern recognition receptor signaling pathway	1.82235
				regulation of lung blood pressure	1.80571
				regulation of hair cycle	1.74088
				cardiac septum development	1.69052
				definitive hemopoiesis	1.5261
				ventricular septum morphogenesis	1.37902
				regulation of osteoblast differentiation	1.33009
				regulation of RIG-I signaling pathway	1.31109
